# Long-term evolution of quantitative traits in the *Drosophila melanogaster* species subgroup

**DOI:** 10.1101/2021.11.10.466920

**Authors:** Amir Yassin, Nelly Gidaszewski, Vincent Debat, Jean R. David

**Author notes:** Deceased in 2021 (Jean R. David).

## Abstract

Quantitative genetics aims at untangling the genetic and environmental effects on phenotypic variation. Trait heritability, which summarizes the relative importance of genetic effects, is estimated at the intraspecific level, but theory predicts that heritability could influence long-term evolution of quantitative traits. The phylogenetic signal concept bears resemblance to heritability and it has often been called species-level heritability. Under certain conditions, such as trait neutrality or contribution to phylogenesis, within-species heritability and between-species phylogenetic signal should be correlated. Here, we investigate the potential relationship between these two concepts by examining the evolution of multiple morphological traits for which heritability has been estimated in *Drosophila melanogaster*. Specifically, we analysed 42 morphological traits in both sexes on a phylogeny inferred from 22 nuclear genes for nine species of the *melanogaster* subgroup. We used Pagel’s λ as a measurement of phylogenetic signal because it is the least influenced by the number of analysed taxa. Pigmentation traits showed the strongest concordance with the phylogeny, but no correlation was found between phylogenetic signal and heritability estimates mined from the literature. We obtained data for multiple climatic variables inferred from the geographical distribution of each species. Phylogenetic regression of quantitative traits on climatic variables showed a significantly positive correlation with heritability. Convergent selection, the response to which depends on the trait heritability, may have led to the null association between phylogenetic signal and heritability for morphological traits in *Drosophila*. We discuss the possible causes of discrepancy between both statistics and caution against their confusion in evolutionary biology.
