## Supplementary Table 1 for "Long-term evolution of quantitative traits in the *Drosophila melanogaster* species subgroup"

### Sheet: Feuille1
Table S1 - Mean ± standard error for 44 quantitative morphological characters (abbreviated as in the text) in the nine species of the melanogaster species subgroup
Species names are abbreviated using the first four letters except for melanogaster and simulans where the fourth A or T refer to Afrotropical or Temperate population, respectively.
Trait	Sex	melA	melT	simA	simT	sech	maur	teis	yaku	sant	erec	oren
WL	Female	257.6 ± 1.7	290.0 ± 1.22	236.8 ± 0.99	258.4 ± 1.59	227.2 ± 1.3	243.6 ± 2.01	254.4 ± 1.9	251.2 ± 0.79	236.0 ± 1.19	246.4 ± 1.7	241.6 ± 1.48
	Male	234.0 ± 2.08	260.4 ± 1.39	208.0 ± 1.03	225.6 ± 1.22	202.8 ± 0.61	215.6 ± 1.39	232.4 ± 1.73	218.4 ± 0.88	210.0 ± 1.22	209.6 ± 1.06	211.6 ± 1.73
TL	Female	104.4 ± 0.88	111.2 ± 0.61	101.2 ± 0.61	109.0 ± 0.68	103.8 ± 0.55	115.8 ± 0.81	105.8 ± 0.69	104.8 ± 0.53	99.2 ± 0.74	103.8 ± 0.96	106.4 ± 1.18
	Male	93.6 ± 0.97	100.4 ± 0.39	88.0 ± 0.66	97.2 ± 0.67	93.8 ± 0.35	102.2 ± 0.46	95.6 ± 0.39	90.4 ± 0.58	88.2 ± 0.62	87.4 ± 0.52	92.6 ± 0.94
TW	Female	69.0 ± 0.53	74.1 ± 0.4	62.4 ± 0.66	69.5 ± 0.4	69.4 ± 0.3	69.1 ± 0.72	65.1 ± 0.6	63.9 ± 0.37	61.2 ± 0.44	66.4 ± 0.58	64.2 ± 0.46
	Male	64.8 ± 0.32	69.2 ± 0.44	58.5 ± 0.52	64.9 ± 0.58	65.5 ± 0.26	64.2 ± 0.35	61.3 ± 0.55	58.1 ± 0.34	58.5 ± 0.34	58.9 ± 0.43	59.8 ± 0.46
WL/TL	Female	2.5 ± 0.01	2.6 ± 0	2.3 ± 0.01	2.4 ± 0.01	2.2 ± 0	2.1 ± 0	2.4 ± 0.01	2.4 ± 0.01	2.4 ± 0.01	2.4 ± 0.01	2.3 ± 0.02
	Male	2.5 ± 0	2.6 ± 0	2.4 ± 0.02	2.3 ± 0.01	2.2 ± 0	2.1 ± 0	2.4 ± 0.01	2.4 ± 0.01	2.4 ± 0.01	2.4 ± 0.01	2.3 ± 0.01
WL/TW	Female	3.7 ± 0.02	3.9 ± 0.02	3.8 ± 0.03	3.7 ± 0.03	3.3 ± 0.02	3.5 ± 0.01	3.9 ± 0.02	3.9 ± 0.02	3.9 ± 0.01	3.7 ± 0.03	3.8 ± 0.01
	Male	3.6 ± 0.02	3.8 ± 0.01	3.5 ± 0.03	3.5 ± 0.02	3.1 ± 0	3.4 ± 0.02	3.8 ± 0.03	3.8 ± 0.03	3.6 ± 0.02	3.6 ± 0.01	3.5 ± 0.01
TL/TW	Female	1.5 ± 0	1.5 ± 0	1.6 ± 0.01	1.6 ± 0	1.5 ± 0	1.7 ± 0	1.6 ± 0	1.6 ± 0	1.6 ± 0	1.6 ± 0.01	1.7 ± 0.02
	Male	1.4 ± 0.01	1.5 ± 0	1.5 ± 0.01	1.5 ± 0	1.4 ± 0	1.6 ± 0	1.6 ± 0.01	1.6 ± 0.01	1.5 ± 0	1.5 ± 0	1.5 ± 0.01
STPn	Female	17.7 ± 0.36	20.8 ± 0.59	21.8 ± 0.55	20.1 ± 0.45	21.6 ± 0.49	21.9 ± 0.52	14.5 ± 0.56	18.3 ± 0.49	17.4 ± 0.6	16.1 ± 0.48	14.7 ± 0.3
	Male	16.8 ± 0.38	18.1 ± 0.4	19.4 ± 0.42	20.0 ± 0.47	17.4 ± 0.52	20.0 ± 0.47	15.0 ± 0.39	18.7 ± 0.44	16.2 ± 0.59	15.7 ± 0.47	14.6 ± 0.26
STPa	Female	19.8 ± 0.38	18.6 ± 0.45	21.9 ± 0.37	23.0 ± 0.51	22.8 ± 0.61	23.2 ± 0.41	20.3 ± 0.65	19.2 ± 0.35	19.5 ± 0.45	16.9 ± 0.56	17.3 ± 0.26
	Male	18.8 ± 0.38	18.6 ± 0.45	20.2 ± 0.35	21.5 ± 0.26	21.7 ± 0.26	22.3 ± 0.42	19.9 ± 0.27	16.9 ± 0.52	18.9 ± 0.54	17.4 ± 0.49	16.3 ± 0.47
STPp	Female	35.6 ± 0.77	36.5 ± 0.3	35.5 ± 0.52	37.2 ± 0.59	38.9 ± 0.84	37.6 ± 0.52	38.8 ± 0.41	37.7 ± 0.36	37.2 ± 0.69	35.9 ± 0.64	37.9 ± 0.7
	Male	35.1 ± 0.37	35.6 ± 0.42	33.0 ± 0.49	36.7 ± 0.44	36.1 ± 0.64	35.8 ± 0.32	36.0 ± 0.25	34.5 ± 0.22	35.3 ± 0.49	32.4 ± 0.81	35.0 ± 0.29
STPp/a	Female	1.8 ± 0.03	2.0 ± 0.05	1.6 ± 0.03	1.6 ± 0.04	1.7 ± 0.04	1.6 ± 0.03	2.0 ± 0.06	2.0 ± 0.03	1.9 ± 0.04	2.1 ± 0.07	2.2 ± 0.06
	Male	1.9 ± 0.03	1.9 ± 0.04	1.6 ± 0.04	1.7 ± 0.01	1.7 ± 0.03	1.6 ± 0.02	1.8 ± 0.02	2.1 ± 0.06	1.9 ± 0.06	1.9 ± 0.05	2.2 ± 0.06
A2	Female	14.1 ± 0.6	14.3 ± 0.84	14.3 ± 0.61	13.8 ± 0.41	15.0 ± 0.73	12.6 ± 0.6	10.8 ± 0.41	18.2 ± 0.44	11.8 ± 0.38	14.0 ± 0.57	13.4 ± 0.61
	Male	12.4 ± 0.65	12.3 ± 0.47	12.1 ± 0.45	12.6 ± 0.3	13.4 ± 0.58	9.5 ± 0.42	9.0 ± 0.29	15.0 ± 0.64	8.5 ± 0.52	13.0 ± 0.55	11.9 ± 0.37
A3	Female	21.3 ± 0.44	21.4 ± 0.42	19.7 ± 0.8	19.5 ± 0.3	20.1 ± 0.37	18.8 ± 0.55	20.0 ± 0.55	24.8 ± 0.67	23.0 ± 0.61	21.8 ± 0.35	21.7 ± 0.77
	Male	17.4 ± 0.74	18.0 ± 0.36	14.6 ± 0.49	16.1 ± 0.6	18.6 ± 0.6	13.8 ± 0.41	18.1 ± 0.65	19.4 ± 0.68	17.9 ± 0.27	15.8 ± 0.55	17.8 ± 0.59
A4	Female	21.2 ± 0.66	21.2 ± 0.53	18.7 ± 0.51	21.2 ± 0.64	19.5 ± 0.54	19.3 ± 0.8	21.9 ± 0.72	25.5 ± 0.63	22.7 ± 0.71	21.7 ± 0.63	20.5 ± 0.93
	Male	16.4 ± 0.54	19.2 ± 0.71	15.0 ± 0.44	16.7 ± 0.78	18.6 ± 0.84	13.9 ± 0.34	19.4 ± 0.68	21.5 ± 0.45	17.3 ± 0.47	15.9 ± 0.37	16.0 ± 0.95
A5	Female	20.7 ± 0.55	21.7 ± 0.65	18.1 ± 0.56	20.4 ± 0.7	19.6 ± 0.47	18.8 ± 0.71	22.3 ± 0.69	25.1 ± 0.79	22.3 ± 0.42	19.9 ± 0.65	19.6 ± 0.61
	Male	16.5 ± 0.34	18.1 ± 0.43	14.1 ± 0.48	17.5 ± 0.42	17.5 ± 0.56	13.3 ± 0.55	18.8 ± 0.59	20.8 ± 0.44	16.1 ± 0.43	16.7 ± 0.71	16.1 ± 0.34
A6	Female	17.8 ± 0.71	19.1 ± 0.58	16.8 ± 0.48	19.3 ± 0.51	19.0 ± 0.33	18.5 ± 0.88	18.8 ± 0.48	22.2 ± 0.72	18.0 ± 1	19.2 ± 0.59	16.8 ± 0.57
	Male	NA	NA	NA	NA	NA	NA	NA	NA	NA	NA	NA
A7	Female	8.0 ± 0.25	9.8 ± 0.35	8.3 ± 0.3	10.2 ± 0.41	8.7 ± 0.36	7.5 ± 0.37	6.1 ± 0.31	10.9 ± 0.73	5.6 ± 0.22	8.7 ± 0.39	11.1 ± 0.54
	Male	NA	NA	NA	NA	NA	NA	NA	NA	NA	NA	NA
T7	Female	60.7 ± 1.48	57.7 ± 1.54	52.9 ± 1.51	58.8 ± 1.71	45.8 ± 1.1	43.6 ± 2.16	45.8 ± 0.99	51.8 ± 1.51	53.6 ± 2.09	56.0 ± 1.81	55.6 ± 0.74
	Male	NA	NA	NA	NA	NA	NA	NA	NA	NA	NA	NA
P2	Female	2.40 ± 0.16	2.10 ± 0.17	1.80 ± 0.24	2.30 ± 0.26	2.80 ± 0.24	2.20 ± 0.13	0.70 ± 0.11	1.50 ± 0.16	0.25 ± 0.08	0.35 ± 0.07	0.30 ± 0.08
	Male	1.30 ± 0.15	2.40 ± 0.16	1.20 ± 0.13	1.00 ± 0.12	2.80 ± 0.29	1.00 ± 0	0.50 ± 0.07	1.80 ± 0.13	0.00 ± 0	0.40 ± 0.12	0.05 ± 0.05
P3	Female	3.3 ± 0.15	2.9 ± 0.1	2.7 ± 0.15	3.4 ± 0.22	3.8 ± 0.24	2.9 ± 0.17	0.9 ± 0.22	1.9 ± 0.1	0.4 ± 0.1	0.6 ± 0.06	0.4 ± 0.06
	Male	2.40 ± 0.22	3.50 ± 0.16	2.40 ± 0.16	1.60 ± 0.16	3.90 ± 0.17	1.80 ± 0.13	0.65 ± 0.07	2.20 ± 0.13	0.00 ± 0	0.55 ± 0.08	0.00 ± 0
P4	Female	4.20 ± 0.19	3.40 ± 0.16	3.00 ± 0	3.30 ± 0.21	4.30 ± 0.21	3.00 ± 0.14	0.95 ± 0.21	2.00 ± 0	0.40 ± 0.1	0.65 ± 0.07	0.45 ± 0.05
	Male	3.70 ± 0.21	5.70 ± 0.3	2.60 ± 0.16	2.30 ± 0.15	4.80 ± 0.19	2.80 ± 0.13	0.85 ± 0.14	2.30 ± 0.15	0.00 ± 0	1.50 ± 0.22	0.00 ± 0
P5	Female	5.10 ± 0.17	4.60 ± 0.16	3.00 ± 0	3.60 ± 0.16	4.10 ± 0.17	4.60 ± 0.22	1.00 ± 0.19	3.00 ± 0.29	0.15 ± 0.1	0.30 ± 0.08	0.10 ± 0.06
	Male	10.00 ± 0	9.95 ± 0.05	9.20 ± 0.11	9.40 ± 0.06	10.00 ± 0	9.10 ± 0.1	6.80 ± 0.19	9.00 ± 0.14	0.00 ± 0	9.15 ± 0.1	6.60 ± 0.33
P6	Female	9.60 ± 0.16	7.70 ± 0.3	5.80 ± 0.19	6.10 ± 0.23	4.90 ± 0.1	8.90 ± 0.16	2.60 ± 0.49	7.70 ± 0.21	0.05 ± 0.05	0.00 ± 0	0.20 ± 0.11
	Male	10.00 ± 0	10.00 ± 0	10.00 ± 0	10.00 ± 0	10.00 ± 0	9.80 ± 0.11	8.70 ± 0.19	9.85 ± 0.07	0.00 ± 0	10.00 ± 0	10.00 ± 0
P7	Female	10.0 ± 0	6.7 ± 0.36	7.9 ± 0.17	8.9 ± 0.34	1.6 ± 0.22	10.0 ± 0	5.8 ± 0.66	10.0 ± 0	0.0 ± 0	0.0 ± 0	0.6 ± 0.2
	Male	NA	NA	NA	NA	NA	NA	NA	NA	NA	NA	NA
OV	Female	35.4 ± 0.81	45.6 ± 1.22	25.8 ± 0.69	35.1 ± 0.95	16.6 ± 0.49	25.4 ± 0.73	27.3 ± 0.55	30.0 ± 0.77	19.4 ± 0.73	34.0 ± 1.34	20.3 ± 0.51
	Male	NA	NA	NA	NA	NA	NA	NA	NA	NA	NA	NA
