## Supplementary Table 2 for "Long-term evolution of quantitative traits in the *Drosophila melanogaster* species subgroup"

### Sheet: Feuil1
Table S2 - Phylogenetic regression coefficient of 44 morphological characters on 14 climatological variable in the Drosophila melanogaster species subgroup. PC1 and PC2 refer to regression on the two first principal components of climatic variables.
Traits and climatic variables are abbreviated as in the text.
Trait	Sex	Tavg	Tmax	Tmin	TEarth	DR	DNR	II	LTR	NS	CS	UVI	RH	WS	AP	PC1	PC1
WLF	F	-0.959	0.504	-0.979	-0.977	-0.743	-0.618	-0.905	-0.719	-0.892	-0.961	-0.613	-0.98	0.566	-0.916	-0.816	0.977
TLF	F	0.562	-0.577	0.624	-0.588	-0.99	0.936	0.701	0.877	0.889	-0.559	-0.985	0.568	0.993	0.763	0.917	0.559
TWF	F	0.938	0.945	0.903	0.898	-0.836	0.849	0.874	0.902	0.967	0.747	-0.681	0.713	0.853	0.868	0.915	-0.901
STPnF	F	0.617	-0.64	0.646	0.613	-0.934	0.988	0.956	0.978	0.899	0.888	-0.81	0.527	0.922	0.685	0.923	-0.52
STPaF	F	0.805	-0.512	0.85	0.776	-0.958	0.995	0.986	0.99	0.983	0.937	-0.884	0.754	0.975	0.888	0.992	-0.748
STPpF	F	0.984	0.937	0.957	0.971	-0.566	0.76	0.902	0.845	0.991	0.971	0.514	0.914	0.708	0.95	0.907	-0.983
A2F	F	-0.694	0.858	-0.788	-0.668	0.509	-0.56	-0.538	-0.538	-0.534	-0.672	0.827	-0.903	-0.686	-0.863	-0.736	0.733
A3F	F	-0.565	0.777	-0.677	-0.526	0.73	-0.705	-0.627	-0.702	-0.734	-0.591	0.892	-0.696	-0.827	-0.756	-0.794	0.521
A4F	F	-0.581	0.835	-0.68	-0.571	0.504	-0.583	-0.599	-0.536	-0.624	-0.701	0.698	-0.793	-0.616	-0.728	-0.675	0.61
A5F	F	0.556	0.929	-0.615	0.524	0.514	-0.527	0.501	0.539	0.528	-0.558	0.733	-0.759	-0.638	-0.703	-0.625	0.506
A6F	F	0.667	0.968	0.548	0.617	-0.718	0.704	0.681	0.724	0.783	-0.511	0.604	-0.707	0.643	-0.563	0.587	-0.569
A7F	F	-0.679	0.867	-0.78	-0.662	0.502	-0.642	-0.708	-0.658	-0.54	-0.691	0.778	-0.863	-0.705	-0.856	-0.756	0.68
T7F	F	-0.889	0.515	-0.933	-0.792	0.913	-0.928	-0.847	-0.868	-0.995	-0.718	0.85	-0.873	-0.966	-0.814	-0.967	0.893
P2F	F	0.725	0.961	0.542	0.698	-0.817	0.861	0.866	0.882	0.916	0.732	0.533	-0.737	0.648	-0.538	0.745	-0.57
P3F	F	0.673	0.962	-0.511	0.63	-0.8	0.859	0.846	0.852	0.872	0.721	0.679	-0.796	0.592	-0.659	0.696	-0.569
P4F	F	0.614	0.959	-0.546	0.653	-0.695	0.749	0.808	0.786	0.82	0.673	0.782	-0.809	-0.571	-0.713	0.603	-0.529
P5F	F	-0.545	0.824	-0.635	-0.625	-0.939	0.917	0.772	0.885	0.796	-0.518	-0.725	-0.87	0.817	-0.668	0.706	0.71
P6F	F	-0.861	0.573	-0.88	-0.912	-0.949	0.82	0.525	0.746	0.52	-0.774	-0.797	-0.968	0.781	-0.84	0.547	0.915
P7F	F	-0.967	-0.62	-0.981	-0.993	-0.937	0.648	-0.779	0.528	-0.772	-0.935	-0.771	-0.991	0.739	-0.947	-0.653	0.992
OVF	F	-0.959	0.544	-0.99	-0.959	-0.624	-0.672	-0.826	-0.729	-0.932	-0.928	0.501	-0.992	-0.56	-0.89	-0.88	0.991
WLM	M	-0.928	0.539	-0.946	-0.946	-0.704	-0.615	-0.845	-0.688	-0.805	-0.937	-0.693	-0.938	-0.504	-0.888	-0.771	0.956
TLM	M	0.762	-0.506	0.807	0.644	-0.971	0.948	0.833	0.907	0.951	0.731	-0.972	0.742	0.992	0.889	0.957	-0.678
TWM	M	0.967	0.887	0.965	0.96	-0.735	0.878	0.927	0.919	0.987	0.938	-0.628	0.884	0.823	0.947	0.941	-0.961
STPnM	M	-0.849	-0.786	-0.84	-0.9	-0.982	0.91	0.648	0.819	0.554	-0.687	-0.898	-0.897	0.922	-0.721	0.695	0.916
STPaM	M	0.938	-0.53	0.959	0.88	-0.87	0.971	0.98	0.976	0.984	0.961	-0.884	0.924	0.969	0.977	0.994	-0.917
STPpM	M	0.967	0.719	0.976	0.957	-0.7	0.859	0.933	0.902	0.982	0.969	-0.664	0.939	0.844	0.959	0.957	-0.96
A2M	M	-0.63	0.943	-0.789	-0.603	0.65	-0.714	-0.643	-0.64	-0.581	-0.688	0.909	-0.906	-0.827	-0.907	-0.819	0.713
A3M	M	0.872	0.998	0.765	0.919	0.916	-0.718	0.647	-0.576	0.703	0.837	0.973	0.616	-0.901	0.51	-0.64	-0.889
A4M	M	0.736	1	0.521	0.767	0.804	-0.679	0.535	-0.558	0.639	0.601	0.96	-0.687	-0.848	-0.667	-0.722	-0.684
A5M	M	0.661	1	-0.571	0.678	0.729	-0.747	-0.594	-0.623	0.574	0.503	0.945	-0.76	-0.854	-0.713	-0.751	-0.63
P2M	M	0.805	0.998	0.624	0.791	0.525	0.647	0.804	0.743	0.877	0.758	0.875	-0.641	-0.616	-0.552	0.579	-0.738
P3M	M	0.698	0.991	0.503	0.707	-0.526	0.627	0.754	0.724	0.792	0.665	0.856	-0.785	-0.672	-0.683	0.5	-0.644
P4M	M	0.777	0.994	0.604	0.804	-0.67	0.738	0.824	0.826	0.878	0.71	0.809	-0.689	-0.521	-0.53	0.646	-0.687
P5M	M	-0.716	0.943	-0.862	-0.758	-0.65	-0.531	-0.684	-0.591	0.501	-0.826	0.674	-0.953	-0.554	-0.889	-0.751	0.805
P6M	M	-0.732	0.867	-0.892	-0.845	-0.653	-0.648	-0.745	-0.687	-0.556	-0.87	0.612	-0.96	-0.576	-0.919	-0.769	0.825
